# Population and adaptation history of 739 *Thlaspi arvense* natural accessions

**DOI:** 10.1101/2025.03.21.644658

**Authors:** Xing Wu, Ruth Epstein, Maliheh Esfahanian, Barsanti Gautam, Marcus Griffiths, Jules Perez, Kerrie Barry, Anna Lipzen, Chris Daum, Yuko Yoshinaga, Chanaka Roshan Abeyratne, Zhaslan Akhmetov, Sebastian Toro Arana, Ryan Bayliss, Bhabesh Borphukan, Anthony Brusa, Hari Chhetri, Rachel Combs-Giroir, Lucas Czech, Marcin K. Dyderski, Eva Serena Gjesvold, Grzegorz Grzejszczak, Shannon Hateley, Nicholas Heller, Danielle Hoffmann, Nikhil Jaikumar, Brice A. Jarvis, Vanessica Jawahir, Marcin Klisz, Peter Kruse, Matthew Lane, Arjuman Lima, Alexander Liu, Gabriela Madrid, Maggie Marlino, Michaela McGinn, Mirko Pavicic, William Perry, Manesh Shah, Jason Thomas, Alice Townsend, Thiranya L. Wanigarathna, Tad Wesley, Bryan Connolly, Yong Pyo Lim, Radosław Puchałka, Alexander Wirth, Andrea R. Gschwend, Pubudu P. Handakumbura, Daniel Jacobson, Dmitri A. Nusinow, Seung Y. Rhee, Karen A. Sanguinet, Christopher N. Topp, Jeremy Schmutz, M. David Marks, Winthrop Phippen, Ratan Chopra, John C. Sedbrook, Moisés Expósito-Alonso

## Abstract

Pennycress (*Thlaspi arvense*) is a promising intermediate oilseed crop, producing oil suitable for conversion to biofuels—including aviation fuels. While domestication efforts are ongoing, a deeper understanding of the genetic architecture of traits is crucial for informing future breeding efforts. Here, we conducted the largest genomic and phenotypic survey of pennycress to date, analyzing 739 accessions collected across four continents. Leveraging whole-genome sequencing and field-collected phenotypes, we characterized the standing genetic variation underlying key agronomic traits and climate resilience. Our findings revealed multiple independent migration events to North America, with substantial genetic admixture. We identified homologs of *Arabidopsis thaliana* flowering-time genes that contribute to adaptation and demonstrated the agronomic benefits of winter-type pennycress. Furthermore, through multi-season field trials, we identified a genomic region containing a cluster of *mTERF* genes strongly associated with green canopy coverage, a critical trait for biomass retention and yield stability. These insights provide a genomic roadmap for accelerating pennycress domestication and improving its resilience to climate variability.
