## Supplemental Table 1 for "Population and adaptation history of 739 *Thlaspi arvense* natural accessions"

New_Name	old_accession_name	Latitude	Longitude	Country	Continent	Growth_type (Winter/Spring/Mixed/Unknown)	Source
Ta0001_W	13-11	39.09329	-84.8689	United States	North America	W	JGI
Ta0002_W	13-12	39.05523	-84.8788	United States	North America	W	JGI
Ta0003_W	13-13	39.180662	-84.7768	United States	North America	W	JGI
Ta0004_W	13-15	39.44343	-83.9532	United States	North America	W	JGI
Ta0005_W	13-16	39.60644	-83.955	United States	North America	W	JGI
Ta0006_W	13-19	39.86021	-85.316	United States	North America	W	JGI
Ta0007_W	13-2	38.34536	-90.9934	United States	North America	W	JGI
Ta0008_W	13-25	40.30535	-89.6499	United States	North America	W	JGI
Ta0009_W	13-3	37.94557	-91.9081	United States	North America	W	JGI
Ta0010_W	13-30	41.787249	-88.2808	United States	North America	W	JGI
Ta0011_W	13-31	41.79675	-88.2365	United States	North America	W	JGI
Ta0012_W	13-34	41.891544	-88.2628	United States	North America	W	JGI
Ta0013_W	13-36	44.24042	-85.386	United States	North America	W	JGI
Ta0014_W	13-38	42.57318	-87.9561	United States	North America	W	JGI
Ta0015_W	13-6	36.69713	-94.9668	United States	North America	W	JGI
Ta0016_W	13-8	38.70452	-85.5263	United States	North America	W	JGI
Ta0017_S	15-1	43.84311	-101.9003	United States	North America	S	JGI
Ta0018_M	15-10	43.72044	-103.9719	United States	North America	M	JGI
Ta0019_W	15-3	39.180662	-84.77684	United States	North America	W	JGI
Ta0020_W	15-4	46.05346	-108.8444	United States	North America	W	JGI
Ta0021_W	15-5	47.61376	-111.5849	United States	North America	W	JGI
Ta0022_S	15-6	48.37998	-114.21333	United States	North America	S	JGI
Ta0023_S	15-7	48.11348	-114.3277	United States	North America	S	JGI
Ta0024_S	15-8	45.3692	-110.7333	United States	North America	S	JGI
Ta0025_W	18-1	43.80267	-70.82433	United States	North America	W	JGI
Ta0026_S	19-1	40.0634	-105.9231	United States	North America	S	JGI
Ta0027_S	950011	44.6281	5.52312	France	Europe	S	JGI
Ta0028_U	950012	44.6281	5.52312	France	Europe	U	JGI
Ta0029_S	950016	48.5403	9.03469	Germany	Europe	S	JGI
Ta0030_M	950021	48.5403	9.03469	Germany	Europe	M	JGI
Ta0031_S	950026	47.8767	8.42738	Germany	Europe	S	JGI
Ta0032_M	950028	47.9202	8.43451	Germany	Europe	M	JGI
Ta0033_S	950033	47.9202	8.43451	Germany	Europe	S	JGI
Ta0034_S	950043	48.4121	8.88356	Germany	Europe	S	JGI
Ta0035_S	950045	48.4121	8.88356	Germany	Europe	S	JGI
Ta0036_U	950052	48.3252	8.64349	Germany	Europe	U	JGI
Ta0037_S	950056	48.3252	8.64349	Germany	Europe	S	JGI
Ta0038_U	950060	51.9551	5.63725	Netherlands	Europe	U	JGI
Ta0039_U	950062	51.9551	5.63725	Netherlands	Europe	U	JGI
Ta0040_M	950066	51.8861	6.13167	Netherlands	Europe	M	JGI
Ta0041_S	950068	51.8861	6.13167	Netherlands	Europe	S	JGI
Ta0042_S	950071	51.8861	6.13167	Netherlands	Europe	S	JGI
Ta0043_S	950082	51.5626	11.7072	Germany	Europe	S	JGI
Ta0044_U	950083	51.5626	11.7072	Germany	Europe	U	JGI
Ta0045_S	950090	51.5458	11.9575	Germany	Europe	S	JGI
Ta0046_M	950091	51.5458	11.9575	Germany	Europe	M	JGI
Ta0047_M	950096	51.6362	11.9367	Germany	Europe	M	JGI
Ta0048_S	950096-2	51.6362	11.9367	Germany	Europe	S	JGI
Ta0049_S	950097	51.6362	11.9367	Germany	Europe	S	JGI
Ta0050_S	950098	51.708	12.0079	Germany	Europe	S	JGI
Ta0051_S	950099	51.708	12.0079	Germany	Europe	S	JGI
Ta0052_M	950101	51.708	12.0079	Germany	Europe	M	JGI
Ta0053_S	950102	51.708	12.0079	Germany	Europe	S	JGI
Ta0054_S	950103	51.708	12.0079	Germany	Europe	S	JGI
Ta0055_U	950104	52.0151	12.584	Germany	Europe	U	JGI
Ta0056_U	950111	51.8852	12.3933	Germany	Europe	U	JGI
Ta0057_S	950113	51.8852	12.3933	Germany	Europe	S	JGI
Ta0058_S	950114	51.8852	12.3933	Germany	Europe	S	JGI
Ta0059_S	950117	55.7224	13.185	Sweden	Europe	S	JGI
Ta0060_U	950119	55.7224	13.185	Sweden	Europe	U	JGI
Ta0061_S	950121	55.7224	13.185	Sweden	Europe	S	JGI
Ta0062_S	950122	55.7317	13.2525	Sweden	Europe	S	JGI
Ta0063_U	950131	55.7729	13.2571	Sweden	Europe	U	JGI
Ta0064_M	950132	55.7729	13.2571	Sweden	Europe	M	JGI
Ta0065_U	950141	55.6372	13.5	Sweden	Europe	U	JGI
Ta0066_S	950142	55.6372	13.5	Sweden	Europe	S	JGI
Ta0067_S	950146	55.6677	13.6234	Sweden	Europe	S	JGI
Ta0068_M	950147	55.6677	13.6234	Sweden	Europe	M	JGI
Ta0069_M	950149	55.6677	13.6234	Sweden	Europe	M	JGI
Ta0070_S	950150	55.6677	13.6234	Sweden	Europe	S	JGI
Ta0071_S	950151	55.6677	13.6234	Sweden	Europe	S	JGI
Ta0072_W	950152	55.6221	13.836	Sweden	Europe	W	JGI
Ta0073_U	950153	55.6221	13.836	Sweden	Europe	U	JGI
Ta0074_M	950159	55.6086	14.0609	Sweden	Europe	M	JGI
Ta0075_U	950161	55.6086	14.0609	Sweden	Europe	U	JGI
Ta0076_M	950162	55.6086	14.0609	Sweden	Europe	M	JGI
Ta0077_M	950163	55.6086	14.0609	Sweden	Europe	M	JGI
Ta0078_U	950164	59.3696	17.9951	Sweden	Europe	U	JGI
Ta0079_U	950171	59.4341	17.9219	Sweden	Europe	U	JGI
Ta0080_U	950172	59.4341	17.9219	Sweden	Europe	U	JGI
Ta0081_U	950175	59.4341	17.9219	Sweden	Europe	U	JGI
Ta0082_S	950176	59.4773	17.8534	Sweden	Europe	S	JGI
Ta0083_S	950177	59.4773	17.8534	Sweden	Europe	S	JGI
Ta0084_U	950180	59.4773	17.8534	Sweden	Europe	U	JGI
Ta0085_U	950181	59.4773	17.8534	Sweden	Europe	U	JGI
Ta0086_S	950182	59.8192	17.6536	Sweden	Europe	S	JGI
Ta0087_U	950183	59.8192	17.6536	Sweden	Europe	U	JGI
Ta0088_W	950191	59.8447	17.5101	Sweden	Europe	W	JGI
Ta0089_S	950192	59.8447	17.5101	Sweden	Europe	S	JGI
Ta0090_S	950193	59.9089	17.5999	Sweden	Europe	S	JGI
Ta0091_S	950200	59.6526	17.6885	Sweden	Europe	S	JGI
Ta0092_S	950201	59.6526	17.6885	Sweden	Europe	S	JGI
Ta0093_S	950202	59.6526	17.6885	Sweden	Europe	S	JGI
Ta0094_S	950203	59.6526	17.6885	Sweden	Europe	S	JGI
Ta0095_S	950204	59.6526	17.6885	Sweden	Europe	S	JGI
Ta0096_S	950205	50.051	14.3871	Czechia	Europe	S	JGI
Ta0097_U	950221	60.1826	24.8368	Finland	Europe	U	JGI
Ta0098_S	950222	50.3627	30.4684	Ukraine	Europe	S	JGI
Ta0099_U	950226	65.0025	25.4743	Finland	Europe	U	JGI
Ta0100_S	950227	54.9444	23.8516	Lithuania	Europe	S	JGI
Ta0101_S	950228	61.5163	23.6054	Finland	Europe	S	JGI
Ta0102_S	950230	60.403	24.7583	Finland	Europe	S	JGI
Ta0103_S	950231	60.4795	22.2973	Finland	Europe	S	JGI
Ta0104_S	950245	46.1897	20.4	Hungary	Europe	S	JGI
Ta0105_M	950247	50.2278	12.8753	Czechia	Europe	M	JGI
Ta0106_S	950248	54.7119	25.2788	Lithuania	Europe	S	JGI
Ta0107_U	950249	50.1385	13.9668	Czechia	Europe	U	JGI
Ta0108_S	950253	60.186	24.8089	Finland	Europe	S	JGI
Ta0109_M	950254	50.7299	3.23244	Belgium	Europe	M	JGI
Ta0110_S	950255	50.7318	3.21882	Belgium	Europe	S	JGI
Ta0111_S	950256	54.6122	25.2592	Lithuania	Europe	S	JGI
Ta0112_M	950257	60.2418	24.9878	Finland	Europe	M	JGI
Ta0113_S	950260	54.8409	23.8631	Lithuania	Europe	S	JGI
Ta0114_S	950261	48.1803	13.9364	Austria	Europe	S	JGI
Ta0115_W	950262	48.1803	13.9362	Austria	Europe	W	JGI
Ta0116_M	950263	48.178	13.9278	Austria	Europe	M	JGI
Ta0117_S	950264	48.1485	13.8546	Austria	Europe	S	JGI
Ta0118_S	950267	48.7641	12.8629	Germany	Europe	S	JGI
Ta0119_S	950275	52.221	7.92105	Germany	Europe	S	JGI
Ta0120_S	950279	50.7272	12.5093	Germany	Europe	S	JGI
Ta0121_S	950280	50.7318	8.72368	Germany	Europe	S	JGI
Ta0122_M	950283	51.6892	9.91348	Germany	Europe	M	JGI
Ta0123_M	950286	51.7422	10.0179	Germany	Europe	M	JGI
Ta0124_S	950291	50.1025	8.73757	Germany	Europe	S	JGI
Ta0125_S	950296	51.9791	9.84193	Germany	Europe	S	JGI
Ta0126_U	950559	51.262	1.305	United Kingdom	Europe	U	JGI
Ta0127_U	950560	52.6908	-2.72032	United Kingdom	Europe	U	JGI
Ta0128_S	950562	52.6712	-2.74474	United Kingdom	Europe	S	JGI
Ta0129_M	950565	50.7392	-3.52861	United Kingdom	Europe	M	JGI
Ta0130_S	ALS-S_12	52.15798	-106.57909	Canada	North America	S	JGI
Ta0131_W	Ames_23761	43.7	-79.4	Canada	North America	W	JGI
Ta0132_W	Ames_29118	40.7143	-89.796	United States	North America	W	JGI
Ta0133_S	Ames_29512	N/A	N/A			S	JGI
Ta0134_W	Ames_29531	46.88	-100.78	United States	North America	W	JGI
Ta0135_S	Ames_30933	-51.7263	-72.4893	Chile	South America	S	JGI
Ta0136_W	Ames_30983	40.43	-89.17	United States	North America	W	JGI
Ta0137_W	Ames_30984	44.1946	-100.3262	United States	North America	W	JGI
Ta0138_W	Ames_30985	42.8782	-97.3777	United States	North America	W	JGI
Ta0139_M	Ames_30998	40.576	-105.1776	United States	North America	M	JGI
Ta0140_W	Ames_30999	40.5781	-105.1782	United States	North America	W	JGI
Ta0141_W	Ames_31001	40.5289	-105.1344	United States	North America	W	JGI
Ta0142_S	Ames_31004	40.79	-104.7151	United States	North America	S	JGI
Ta0143_M	Ames_31007	40.7833	-104.8744	United States	North America	M	JGI
Ta0144_S	Ames_31012	40.8139	-104.3403	United States	North America	S	JGI
Ta0145_S	Ames_31013	40.7277	-105.1711	United States	North America	S	JGI
Ta0146_W	Ames_31014	40.2322	-105.1685	United States	North America	W	JGI
Ta0147_W	Ames_31015	40.2071	-105.2161	United States	North America	W	JGI
Ta0148_S	AMES_31016	40.1893	-105.2106	United States	North America	S	JGI
Ta0149_S	Ames_31018	39.4088	-105.3547	United States	North America	S	JGI
Ta0150_S	Ames_31019	39.5153	-105.3069	United States	North America	S	JGI
Ta0151_W	Ames_31020	39.4785	-105.3711	United States	North America	W	JGI
Ta0152_W	Ames_31023	39.1837	-106.3268	United States	North America	W	JGI
Ta0153_S	Ames_31024	38.7376	-106.085	United States	North America	S	JGI
Ta0154_S	Ames_31025	38.3959	-106.466	United States	North America	S	JGI
Ta0155_W	Ames_31026	38.4406	-106.5774	United States	North America	W	JGI
Ta0156_S	Ames_31027	38.6866	-106.0913	United States	North America	S	JGI
Ta0157_W	Ames_31487	42.0644	-82.9572	Canada	North America	W	JGI
Ta0158_W	Ames_31488	42.0344	-82.6173	Canada	North America	W	JGI
Ta0159_S	Ames_31490	52.727	-108.1814	Canada	North America	S	JGI
Ta0160_S	Ames_31492	53.9972	-108.832	Canada	North America	S	JGI
Ta0161_W	Ames_31493	51.4696	-108.5355	Canada	North America	W	JGI
Ta0162_S	Ames_31494	53.6316	-109.2063	Canada	North America	S	JGI
Ta0163_S	Ames_31495	52.2316	-105.3635	Canada	North America	S	JGI
Ta0164_S	Ames_31496	50.264	-107.7347	Canada	North America	S	JGI
Ta0165_S	Ames_31497	52.3767	-108.8145	Canada	North America	S	JGI
Ta0166_S	Ames_31498	55.8312	-119.0071	Canada	North America	S	JGI
Ta0167_S	Ames_31499	55.7591	-120.147	Canada	North America	S	JGI
Ta0168_S	Ames_31500	55.2067	-119.3856	Canada	North America	S	JGI
Ta0169_S	Ames_31501	49.8014	-97.1505	Canada	North America	S	JGI
Ta0170_S	Ames_31502	49.516	-97.9683	Canada	North America	S	JGI
Ta0171_S	Ames_32239	40.6967	-105.3129	United States	North America	S	JGI
Ta0172_S	Ames_32757	40.4892	-105.2325	United States	North America	S	JGI
Ta0173_S	Ames_32867	39.5453	46.0922	Armenia	Asia	S	JGI
Ta0174_S	Ames_32868	40.6069	44.3475	Armenia	Asia	S	JGI
Ta0175_U	Ames_32869	41.0572	44.32	Armenia	Asia	U	JGI
Ta0176_S	Ames_32870	40.8072	44.4999	Armenia	Asia	S	JGI
Ta0177_S	Ames_32871	40.8515	44.1725	Armenia	Asia	S	JGI
Ta0178_S	AMES_32872	39.7018	45.6886	Armenia	Asia	S	JGI
Ta0179_S	Ames_32873	40.0711	45.2495	Armenia	Asia	S	JGI
Ta0180_S	Ames_32874	40.6687	44.8001	Armenia	Asia	S	JGI
Ta0181_S	Ames_33895	46.7468	-116.9812	United States	North America	S	JGI
Ta0182_S	Ames_33896	46.3424	-116.6562	United States	North America	S	JGI
Ta0183_S	Ames_33897	45.9611	-116.1185	United States	North America	S	JGI
Ta0184_S	Ames_34005	38.9102	-106.9676	United States	North America	S	JGI
Ta0185_S	Ames_34006	38.9196	-106.9608	United States	North America	S	JGI
Ta0186_W	Beecher	40.7143	-89.796	United States	North America	W	JGI
Ta0187_S	Canada WIU	43.148602	-80.7847	Canada	North America	S	JGI
Ta0188_S	Canada_13	52.15798	-106.57909	Canada	North America	S	JGI
Ta0189_W	CC_1119	42.72456	-89.01335	United States	North America	W	JGI
Ta0190_W	CC_1135	42.19457	-91.24138	United States	North America	W	JGI
Ta0191_W	CC_1249	41.42609	-91.03535	United States	North America	W	JGI
Ta0192_W	CC_1280	42.078031	-93.156509	United States	North America	W	JGI
Ta0193_W	CC_1284	41.91	-88.34455	United States	North America	W	JGI
Ta0194_W	CC_1285	41.91	-88.34455	United States	North America	W	JGI
Ta0195_U	CS 950278	52.054165	4.499234	Netherlands	Europe	U	JGI
Ta0196_W	Custer_Trail	N/A	N/A			W	JGI
Ta0197_W	Durand_WI	44.63	-91.97	United States	North America	W	JGI
Ta0198_W	Elizabeth_53	40.71	-89.8	United States	North America	W	JGI
Ta0199_U	Golden-top	N/A	N/A			U	JGI
Ta0200_W	ISU_001	41.661712	-80.148321	United States	North America	W	JGI
Ta0201_W	ISU_002	45.45958	-104.016925	United States	North America	W	JGI
Ta0202_W	ISU_003	45.675268	-104.244545	United States	North America	W	JGI
Ta0203_S	ISU_004	42.103747	-74.83722	United States	North America	S	JGI
Ta0204_S	ISU_005	41.422683	-75.628413	United States	North America	S	JGI
Ta0205_W	ISU_006	38.923	-104.997	United States	North America	W	JGI
Ta0206_S	ISU_007	44.283429	-88.486535	United States	North America	S	JGI
Ta0207_W	ISU_008	41.71832	-91.596825	United States	North America	W	JGI
Ta0208_W	ISU_009	42.344723	-83.068195	United States	North America	W	JGI
Ta0209_W	ISU_010	42.344603	-83.068139	United States	North America	W	JGI
Ta0210_W	ISU_011	43.089875	-89.360903	United States	North America	W	JGI
Ta0211_W	ISU_012	43.077994	-89.368425	United States	North America	W	JGI
Ta0212_W	ISU_013	43.024417	-89.462069	United States	North America	W	JGI
Ta0213_W	ISU_014	43.097811	-89.344797	United States	North America	W	JGI
Ta0214_W	ISU_015	39.733936	-90.22901	United States	North America	W	JGI
Ta0215_W	ISU_016	39.733936	-90.22901	United States	North America	W	JGI
Ta0216_W	ISU_017	45.425312	-93.577637	United States	North America	W	JGI
Ta0217_W	ISU_018	45.451222	-93.566078	United States	North America	W	JGI
Ta0218_W	ISU_019	45.442495	-93.623603	United States	North America	W	JGI
Ta0219_W	ISU_020	42.046833	-93.64365	United States	North America	W	JGI
Ta0220_W	ISU_021	42.037438	-93.634457	United States	North America	W	JGI
Ta0221_W	ISU_022	42.447764	-71.083204	United States	North America	W	JGI
Ta0222_W	ISU_023	42.45118	-71.092094	United States	North America	W	JGI
Ta0223_W	ISU_025	39.660915	-105.100863	United States	North America	W	JGI
Ta0224_W	ISU_026	40.211798	-83.039424	United States	North America	W	JGI
Ta0225_W	ISU_027	40.89192	-73.941562	United States	North America	W	JGI
Ta0226_W	ISU_029	43.270812	-96.884293	United States	North America	W	JGI
Ta0227_W	ISU_031	42.562889	-89.469943	United States	North America	W	JGI
Ta0228_W	ISU_032	40.575552	-89.061972	United States	North America	W	JGI
Ta0229_W	ISU_033	39.937912	-105.12728	United States	North America	W	JGI
Ta0230_W	ISU_034	39.945137	-105.118911	United States	North America	W	JGI
Ta0231_W	ISU_035	39.660295	-105.315558	United States	North America	W	JGI
Ta0232_W	ISU_036	38.070728	-104.976417	United States	North America	W	JGI
Ta0233_W	ISU_037	44.269503	-96.7768	United States	North America	W	JGI
Ta0234_W	ISU_038	41.427505	-87.795105	United States	North America	W	JGI
Ta0235_W	ISU_039	40.101408	-88.226394	United States	North America	W	JGI
Ta0236_W	ISU_040	40.101385	-88.227027	United States	North America	W	JGI
Ta0237_W	ISU_041	41.23878	-87.644689	United States	North America	W	JGI
Ta0238_S	ISU_042	42.833092	-108.723213	United States	North America	S	JGI
Ta0239_W	ISU_043	48.102544	-114.087936	United States	North America	W	JGI
Ta0240_S	ISU_044	47.02881	-114.299459	United States	North America	S	JGI
Ta0241_S	ISU_045	47.069756	-114.365792	United States	North America	S	JGI
Ta0242_W	ISU_046	38.891032	-92.293691	United States	North America	W	JGI
Ta0243_W	ISU_047	41.727537	-72.201363	United States	North America	W	JGI
Ta0244_W	ISU_048	40.457825	-79.985205	United States	North America	W	JGI
Ta0245_U	ISU_049	42.481743	-71.43785	United States	North America	U	JGI
Ta0246_S	ISU_050	42.460448	-71.44645	United States	North America	S	JGI
Ta0247_W	ISU_051	39.817149	-91.530344	United States	North America	W	JGI
Ta0248_W	ISU_052	39.641384	-76.788282	United States	North America	W	JGI
Ta0249_W	ISU_053	42.295939	-72.661727	United States	North America	W	JGI
Ta0250_W	ISU_054	42.295939	-72.661727	United States	North America	W	JGI
Ta0251_W	ISU_056	44.971512	-93.289341	United States	North America	W	JGI
Ta0252_W	ISU_058	39.275663	-77.033131	United States	North America	W	JGI
Ta0253_W	ISU_059	41.371949	-74.557326	United States	North America	W	JGI
Ta0254_W	ISU_060	37.170638	-93.328278	United States	North America	W	JGI
Ta0255_W	ISU_061	35.884133	-106.28603	United States	North America	W	JGI
Ta0256_S	ISU_062	40.1276635	-74.0581036	United States	North America	S	JGI
Ta0257_W	ISU_063	38.965899	-77.524599	United States	North America	W	JGI
Ta0258_W	ISU_064	41.411329	-75.670782	United States	North America	W	JGI
Ta0259_W	ISU_065	41.408256	-75.646907	United States	North America	W	JGI
Ta0260_W	ISU_066	41.420834	-82.629717	United States	North America	W	JGI
Ta0261_W	ISU_067	41.420745	-82.62998	United States	North America	W	JGI
Ta0262_W	ISU_068	41.4206647	-82.630178	United States	North America	W	JGI
Ta0263_W	ISU_071	41.710178	-90.347614	United States	North America	W	JGI
Ta0264_W	ISU_072	39.246556	-76.821433	United States	North America	W	JGI
Ta0265_W	ISU_073	38.974015	-75.79998	United States	North America	W	JGI
Ta0266_W	ISU_074	39.97677	-75.210075	United States	North America	W	JGI
Ta0267_W	ISU_075	37.689915	-89.502907	United States	North America	W	JGI
Ta0268_W	ISU_076	38.23577	-79.574365	United States	North America	W	JGI
Ta0269_W	ISU_077	37.7391	-80.7505	United States	North America	W	JGI
Ta0270_W	ISU_080	39.310096	-82.112	United States	North America	W	JGI
Ta0271_U	ISU_083	38.855639	-92.436222	United States	North America	U	JGI
Ta0272_W	ISU_084	36.033989	-79.04212	United States	North America	W	JGI
Ta0273_W	ISU_085	36.195296	-97.132247	United States	North America	W	JGI
Ta0274_W	ISU_086	34.75972	-87.999592	United States	North America	W	JGI
Ta0275_S	ISU_087	33.900973	-118.003716	United States	North America	S	JGI
Ta0276_W	ISU_088	35.747383	-79.175087	United States	North America	W	JGI
Ta0277_S	ISU_089	31.839806	-85.922582	United States	North America	S	JGI
Ta0278_W	ISU_094	41.698517	-90.345017	United States	North America	W	JGI
Ta0279_W	ISU_095	39.626192	-105.356614	United States	North America	W	JGI
Ta0280_W	ISU_096	46.934928	-116.985469	United States	North America	W	JGI
Ta0281_S	ISU_097	41.314747	-106.615156	United States	North America	S	JGI
Ta0282_W	ISU_098	40.165774	-76.203213	United States	North America	W	JGI
Ta0283_W	ISU_100	39.996283	-75.344963	United States	North America	W	JGI
Ta0284_W	ISU_101	39.996283	-75.344963	United States	North America	W	JGI
Ta0285_S	ISU_102	44.1384	-121.4091	United States	North America	S	JGI
Ta0286_S	ISU_103	42.6622	-118.9879	United States	North America	S	JGI
Ta0287_S	ISU_104	44.173	-121.3181	United States	North America	S	JGI
Ta0288_S	ISU_105	44.177	-121.3212	United States	North America	S	JGI
Ta0289_W	ISU_106	39.55188	-119.831734	United States	North America	W	JGI
Ta0290_W	ISU_107	43.07730925	-89.3945514	United States	North America	W	JGI
Ta0291_U	ISU_109	47.029975	-102.82239	United States	North America	U	JGI
Ta0292_S	ISU_111	38.889203	-106.986237	United States	North America	S	JGI
Ta0293_U	ISU_112	46.033997	-102.715343	United States	North America	U	JGI
Ta0294_S	ISU_113	47.5899	-94.728742	United States	North America	S	JGI
Ta0295_S	ISU_114	44.650669	-111.437958	United States	North America	S	JGI
Ta0296_W	ISU_115	41.587753	-73.931165	United States	North America	W	JGI
Ta0297_W	ISU_116	38.936488	-119.966922	United States	North America	W	JGI
Ta0298_M	ISU_117	38.919066	-106.960202	United States	North America	M	JGI
Ta0299_M	ISU_118	46.868717	-113.947949	United States	North America	M	JGI
Ta0300_W	ISU_119	41.049924	-81.437564	United States	North America	W	JGI
Ta0301_W	ISU_121	40.976397	-76.553382	United States	North America	W	JGI
Ta0302_S	ISU_122	43.605317	-109.425247	United States	North America	S	JGI
Ta0303_W	ISU_123	47.74957	-107.68363	United States	North America	W	JGI
Ta0304_W	ISU_124	47.74957	-107.68363	United States	North America	W	JGI
Ta0305_W	ISU_125	41.042715	-85.231901	United States	North America	W	JGI
Ta0306_W	ISU_126	44.808427	-68.600843	United States	North America	W	JGI
Ta0307_W	ISU_127	41.2092981	-83.8990717	United States	North America	W	JGI
Ta0308_W	ISU_128	48.50525	-111.86943	United States	North America	W	JGI
Ta0309_W	ISU_129	48.51382	-111.85342	United States	North America	W	JGI
Ta0310_W	ISU_130	39.897799	-105.351025	United States	North America	W	JGI
Ta0311_W	ISU_131	39.705425	-105.085638	United States	North America	W	JGI
Ta0312_S	ISU_132	39.705644	-105.087383	United States	North America	S	JGI
Ta0313_W	ISU_133	39.60834	-104.971775	United States	North America	W	JGI
Ta0314_S	ISU_134	39.709197	-105.293787	United States	North America	S	JGI
Ta0315_S	ISU_135	39.58719	-106.043795	United States	North America	S	JGI
Ta0316_W	ISU_136	39.607312	-104.964393	United States	North America	W	JGI
Ta0317_W	ISU_137	39.609962	-104.975873	United States	North America	W	JGI
Ta0318_W	ISU_138	41.567916	-93.78223	United States	North America	W	JGI
Ta0319_W	ISU_139	41.575115	-93.77778	United States	North America	W	JGI
Ta0320_W	ISU_140	44.403217	-93.207358	United States	North America	W	JGI
Ta0321_W	ISU_141	39.43453	-106.40417	United States	North America	W	JGI
Ta0322_S	ISU_143	41.757725	-111.812408	United States	North America	S	JGI
Ta0323_W	ISU_144	43.48163	-111.21448	United States	North America	W	JGI
Ta0324_S	ISU_145	43.4668	-111.253722	United States	North America	S	JGI
Ta0325_S	ISU_146	43.886628	-111.166717	United States	North America	S	JGI
Ta0326_W	ISU_147	43.21287	-98.414844	United States	North America	W	JGI
Ta0327_W	ISU_148	43.041547	-98.535767	United States	North America	W	JGI
Ta0328_W	ISU_149	42.40681	-92.466681	United States	North America	W	JGI
Ta0329_W	ISU_150	42.77567	-112.47527	United States	North America	W	JGI
Ta0330_M	ISU_151	42.81983	-112.40068	United States	North America	M	JGI
Ta0331_W	ISU_152	42.89564	-112.49799	United States	North America	W	JGI
Ta0332_U	ISU_153	42.23964	-111.70314	United States	North America	U	JGI
Ta0333_W	ISU_154	42.83106	-112.45399	United States	North America	W	JGI
Ta0334_S	ISU_155	43.946	-112.27208	United States	North America	S	JGI
Ta0335_W	ISU_156	42.65299	-112.39641	United States	North America	W	JGI
Ta0336_W	ISU_157	42.65556	-112.39456	United States	North America	W	JGI
Ta0337_W	ISU_158	42.67848	-112.40437	United States	North America	W	JGI
Ta0338_S	ISU_159	42.66903	-112.38107	United States	North America	S	JGI
Ta0339_W	ISU_160	42.69768	-112.45171	United States	North America	W	JGI
Ta0340_W	ISU_161	42.69785	-112.44846	United States	North America	W	JGI
Ta0341_S	ISU_162	42.88863	-112.20738	United States	North America	S	JGI
Ta0342_S	ISU_163	42.88717	-112.20909	United States	North America	S	JGI
Ta0343_W	ISU_164	42.83208	-112.4533	United States	North America	W	JGI
Ta0344_S	ISU_165	42.65189	-111.10604	United States	North America	S	JGI
Ta0345_W	ISU_167	42.66179	-112.37564	United States	North America	W	JGI
Ta0346_W	ISU_168	42.69656	-112.2011	United States	North America	W	JGI
Ta0347_W	ISU_169	42.66447	-112.37709	United States	North America	W	JGI
Ta0348_S	ISU_170	42.81985	-112.40071	United States	North America	S	JGI
Ta0349_W	ISU_171	42.79289	-112.43244	United States	North America	W	JGI
Ta0350_S	ISU_172	42.83104	-112.45404	United States	North America	S	JGI
Ta0351_W	ISU_173	42.44578	-71.081603	United States	North America	W	JGI
Ta0352_W	ISU_174	41.6753	-72.218189	United States	North America	W	JGI
Ta0353_W	ISU_175	42.481703	-71.436823	United States	North America	W	JGI
Ta0354_W	ISU_177	41.626019	-71.465332	United States	North America	W	JGI
Ta0355_W	ISU_178	41.712539	-72.208339	United States	North America	W	JGI
Ta0356_W	ISU_179	41.760439	-72.186677	United States	North America	W	JGI
Ta0357_M	ISU_180	41.818006	-72.241601	United States	North America	M	JGI
Ta0358_S	ISU_181	41.718568	-72.219464	United States	North America	S	JGI
Ta0359_S	ISU_182	41.7405	-72.158327	United States	North America	S	JGI
Ta0360_W	ISU_183	41.982639	-72.485989	United States	North America	W	JGI
Ta0361_W	ISU_185	41.810313	-72.297069	United States	North America	W	JGI
Ta0362_S	ISU_186	42.362882	-71.258511	United States	North America	S	JGI
Ta0363_W	ISU_188	40.546583	-89.040122	United States	North America	W	JGI
Ta0364_W	ISU_189	40.605392	-88.900431	United States	North America	W	JGI
Ta0365_W	ISU_190	40.636319	-89.058908	United States	North America	W	JGI
Ta0366_W	ISU_191	41.553779	-89.050903	United States	North America	W	JGI
Ta0367_W	ISU_193	39.746159	-89.961636	United States	North America	W	JGI
Ta0368_W	ISU_195	39.772658	-93.269244	United States	North America	W	JGI
Ta0369_W	ISU_198	39.711849	-96.845428	United States	North America	W	JGI
Ta0370_W	ISU_199	40.127285	-96.746957	United States	North America	W	JGI
Ta0371_W	ISU_200	40.828838	-97.898138	United States	North America	W	JGI
Ta0372_W	ISU_201	40.74240938	-98.7736301	United States	North America	W	JGI
Ta0373_W	ISU_202	41.06120247	-100.1770255	United States	North America	W	JGI
Ta0374_W	ISU_205	41.197173	-100.159661	United States	North America	W	JGI
Ta0375_W	ISU_206	42.340837	-102.974455	United States	North America	W	JGI
Ta0376_S	ISU_208	43.810755	-102.146697	United States	North America	S	JGI
Ta0377_W	ISU_209	43.877053	-101.144303	United States	North America	W	JGI
Ta0378_S	ISU_210	37.934438	47.632563	Iran	Asia	S	JGI
Ta0379_M	ISU_211	53.497023	-113.533243	Canada	North America	M	JGI
Ta0380_W	ISU_213	49.956022	-110.3364543	Canada	North America	W	JGI
Ta0381_W	ISU_214	49.9568264	-110.278293	Canada	North America	W	JGI
Ta0382_W	ISU_215	49.9563396	-110.287022	Canada	North America	W	JGI
Ta0383_W	ISU_216	49.90990777	-110.323377	Canada	North America	W	JGI
Ta0384_W	ISU_217	49.9525814	-110.2453	Canada	North America	W	JGI
Ta0385_S	ISU_218	49.95745	-110.28371	Canada	North America	S	JGI
Ta0386_S	ISU_219	49.816	-97.076	Canada	North America	S	JGI
Ta0387_W	ISU_220	50.420105	-104.583192	Canada	North America	W	JGI
Ta0388_W	ISU_221	50.420105	-104.583192	Canada	North America	W	JGI
Ta0389_S	ISU_222	53.543212	-113.585174	Canada	North America	S	JGI
Ta0390_S	ISU_223	53.687023	-112.89951	Canada	North America	S	JGI
Ta0391_S	ISU_224	50.863962	-113.969249	Canada	North America	S	JGI
Ta0392_W	ISU_225	44.0711	-77.293116	Canada	North America	W	JGI
Ta0393_S	ISU_226	51.028764	-114.006967	Canada	North America	S	JGI
Ta0394_W	ISU_227	49.699642	-112.862388	Canada	North America	W	JGI
Ta0395_S	ISU_229	49.051658	-113.915847	Canada	North America	S	JGI
Ta0396_W	ISU_230	49.8791001	-97.161595	Canada	North America	W	JGI
Ta0397_S	ISU_231	45.13121	-74.823397	Canada	North America	S	JGI
Ta0398_S	ISU_233	45.242265	-75.733428	Canada	North America	S	JGI
Ta0399_W	ISU_234	43.2652681	-79.7755295	Canada	North America	W	JGI
Ta0400_W	ISU_236	43.2659	-79.775399	Canada	North America	W	JGI
Ta0401_W	ISU_237	48.4529	-68.50298	Canada	North America	W	JGI
Ta0402_W	ISU_238	45.539376	-73.300814	Canada	North America	W	JGI
Ta0403_W	ISU_239	49.39774	-121.44886	Canada	North America	W	JGI
Ta0404_S	ISU_240	45.503741	-73.503	Canada	North America	S	JGI
Ta0405_W	ISU_241	45.40851	-75.673282	Canada	North America	W	JGI
Ta0406_S	ISU_242	53.421701	-113.522635	Canada	North America	S	JGI
Ta0407_S	ISU_243	53.418169	-113.53549	Canada	North America	S	JGI
Ta0408_S	ISU_244	43.82962	-79.271662	Canada	North America	S	JGI
Ta0409_S	ISU_245	49.659499	-110.298641	Canada	North America	S	JGI
Ta0410_S	ISU_246	44.680833	-66.762778	Canada	North America	S	JGI
Ta0411_W	ISU_249	43.625323	-79.477132	Canada	North America	W	JGI
Ta0412_W	ISU_250	49.924096	-119.3944102	Canada	North America	W	JGI
Ta0413_W	ISU_251	50.5757375	-119.1049465	Canada	North America	W	JGI
Ta0414_U	ISU_252	49.9313994	-119.3889577	Canada	North America	U	JGI
Ta0415_W	ISU_253	48.261463	-89.134505	Canada	North America	W	JGI
Ta0416_W	ISU_254	53.976583	-122.562922	Canada	North America	W	JGI
Ta0417_W	ISU_255	49.489203	-117.30035	Canada	North America	W	JGI
Ta0418_W	ISU_256	45.551	-73.533	Canada	North America	W	JGI
Ta0419_W	ISU_257	51.169842	-115.657738	Canada	North America	W	JGI
Ta0420_W	ISU_258	50.89187	-114.118819	Canada	North America	W	JGI
Ta0421_S	ISU_259	50.935828	-113.9655	Canada	North America	S	JGI
Ta0422_W	ISU_260	50.910563	-114.021186	Canada	North America	W	JGI
Ta0423_W	ISU_261	50.925062	-113.986488	Canada	North America	W	JGI
Ta0424_W	ISU_262	49.63973667	-112.8892317	Canada	North America	W	JGI
Ta0425_W	ISU_263	50.9572172	-104.029608	Canada	North America	W	JGI
Ta0426_W	ISU_28	40.620468	-74.558307	United States	North America	W	JGI
Ta0427_W	ISU_30	42.562889	-89.469943	United States	North America	W	JGI
Ta0428_W	ISU_55	42.878588	-112.47344	United States	North America	W	JGI
Ta0429_W	ISU_93	42.280345	-87.854931	United States	North America	W	JGI
Ta0430_W	ISU_99	40.788353	-75.54409	United States	North America	W	JGI
Ta0431_W	KS-1	39.12664	-100.84802	United States	North America	W	JGI
Ta0432_U	Loretto	46.05346	-108.84437	United States	North America	U	JGI
Ta0433_S	MI_1	43.33633	-82.74896	United States	North America	S	JGI
Ta0434_W	MN 106	45.4	-93.03	United States	North America	W	JGI
Ta0435_M	MN 134	44.43	-110.59	United States	North America	M	JGI
Ta0436_M	MN 135	47.61376	-111.58492	United States	North America	M	JGI
Ta0437_M	MN 136	44.43	-110.59	United States	North America	M	JGI
Ta0438_W	MN 19004 Sib	N/A	N/A			W	JGI
Ta0439_W	MN_101	44.71	-93.03	United States	North America	W	JGI
Ta0440_W	MN_103	44.7	-93.07	United States	North America	W	JGI
Ta0441_M	MN_104	44.7	-93.07	United States	North America	M	JGI
Ta0442_W	MN_106	45.4	-93.03	United States	North America	W	JGI
Ta0443_W	MN_107	45.4	-93.03	United States	North America	W	JGI
Ta0444_W	MN_109	44.7	-93.07	United States	North America	W	JGI
Ta0445_W	MN_110	44.7	-93.07	United States	North America	W	JGI
Ta0446_W	MN_113	N/A	N/A			W	JGI
Ta0447_W	MN_114	38.64	-90.28	United States	North America	W	JGI
Ta0448_M	MN_115	38.64	-90.28	United States	North America	M	JGI
Ta0449_S	MN_120	48.85	-95.76	United States	North America	S	JGI
Ta0450_S	MN_121	48.85	-95.76	United States	North America	S	JGI
Ta0451_S	MN_123	48.85	-95.76	United States	North America	S	JGI
Ta0452_S	MN_126	44.43	-110.59	United States	North America	S	JGI
Ta0453_W	MN_130	44.43	-110.59	United States	North America	W	JGI
Ta0454_S	MN_131	44.43	-110.59	United States	North America	S	JGI
Ta0455_S	MN_132	44.43	-110.59	United States	North America	S	JGI
Ta0456_S	MN_133	44.43	-110.59	United States	North America	S	JGI
Ta0457_W	MN_137	41.66	-94.52	United States	North America	W	JGI
Ta0458_W	MN_142	N/A	N/A			W	JGI
Ta0459_W	MN_76	40.09	-98.52	United States	North America	W	JGI
Ta0460_W	MN_77	41.4	-99.64	United States	North America	W	JGI
Ta0461_W	MN_78	41.55	-98.57	United States	North America	W	JGI
Ta0462_W	MN_79	42.47	-97.91	United States	North America	W	JGI
Ta0463_W	NE-1	40.16608	-97.58573	United States	North America	W	JGI
Ta0464_W	Patton	40.7128	-89.78058	United States	North America	W	JGI
Ta0465_S	PI_650286	51.16	12.28	Germany	Europe	S	JGI
Ta0466_S	PI_633414	51.29	10.25	Germany	Europe	S	JGI
Ta0467_M	PI_633415	51.48	13.13	Germany	Europe	M	JGI
Ta0468_S	PI_650284	51.31	10.28	Germany	Europe	S	JGI
Ta0469_S	PI_650287	48.53	7.48	France	Europe	S	JGI
Ta0470_S	Smith_35	61.59972	-149.11278	United States	North America	S	JGI
Ta0471_S	Tibet_33	29.64795	91.11701	China	Asia	S	JGI
Ta0472_W	Trompealeau WI	44	-91.43	United States	North America	W	JGI
Ta0473_W	W12	40.41106	-90.6374	United States	North America	W	JGI
Ta0474_W	W3	40.43151	-90.7151	United States	North America	W	JGI
Ta0475_W	WIU 13-11	39.09329	-84.8689	United States	North America	W	JGI
Ta0476_W	WIU 13-23	40.1332	-87.8077	United States	North America	W	JGI
Ta0477_W	WIU 13-29	41.769359	-88.2416	United States	North America	W	JGI
Ta0478_W	WIU 13-30	41.787249	-88.2808	United States	North America	W	JGI
Ta0479_W	WIU 7-10	40.41188	-90.7443	United States	North America	W	JGI
Ta0480_U	HF1	31.924	117.139	China	Asia	U	Geng
Ta0481_U	HF10	31.924	117.139	China	Asia	U	Geng
Ta0482_U	HF2	31.924	117.139	China	Asia	U	Geng
Ta0483_U	HF3	31.924	117.139	China	Asia	U	Geng
Ta0484_U	HF4	31.924	117.139	China	Asia	U	Geng
Ta0485_U	HF5	31.924	117.139	China	Asia	U	Geng
Ta0486_U	HF6	31.924	117.139	China	Asia	U	Geng
Ta0487_U	HF7	31.924	117.139	China	Asia	U	Geng
Ta0488_U	HF8	31.924	117.139	China	Asia	U	Geng
Ta0489_U	HF9	31.924	117.139	China	Asia	U	Geng
Ta0490_U	MK1	29.658	98.565	China	Asia	U	Geng
Ta0491_U	MK10	29.658	98.565	China	Asia	U	Geng
Ta0492_U	MK2	29.658	98.565	China	Asia	U	Geng
Ta0493_U	MK3	29.658	98.565	China	Asia	U	Geng
Ta0494_U	MK4	29.658	98.565	China	Asia	U	Geng
Ta0495_U	MK5	29.658	98.565	China	Asia	U	Geng
Ta0496_U	MK6	29.658	98.565	China	Asia	U	Geng
Ta0497_U	MK7	29.658	98.565	China	Asia	U	Geng
Ta0498_U	MK9	29.658	98.565	China	Asia	U	Geng
Ta0499_U	KM-2021	30.313	99.358	China	Asia	U	Geng
Ta0500_U	XA1	34.022	109.116	China	Asia	U	Geng
Ta0501_U	XA10	34.022	109.116	China	Asia	U	Geng
Ta0502_U	XA2	34.022	109.116	China	Asia	U	Geng
Ta0503_U	XA3	34.022	109.116	China	Asia	U	Geng
Ta0504_U	XA4	34.022	109.116	China	Asia	U	Geng
Ta0505_U	XA5	34.022	109.116	China	Asia	U	Geng
Ta0506_U	XA6	34.022	109.116	China	Asia	U	Geng
Ta0507_U	XA7	34.022	109.116	China	Asia	U	Geng
Ta0508_U	XA8	34.022	109.116	China	Asia	U	Geng
Ta0509_U	XA9	34.022	109.116	China	Asia	U	Geng
Ta0510_U	ZG1	29.910451	98.31093	China	Asia	U	Geng
Ta0511_U	ZG10	29.910451	98.31093	China	Asia	U	Geng
Ta0512_U	ZG2	29.910451	98.31093	China	Asia	U	Geng
Ta0513_U	ZG3	29.910451	98.31093	China	Asia	U	Geng
Ta0514_U	ZG4	29.910451	98.31093	China	Asia	U	Geng
Ta0515_U	ZG5	29.910451	98.31093	China	Asia	U	Geng
Ta0516_U	ZG6	29.910451	98.31093	China	Asia	U	Geng
Ta0517_U	ZG7	29.910451	98.31093	China	Asia	U	Geng
Ta0518_U	ZG8	29.910451	98.31093	China	Asia	U	Geng
Ta0519_U	ZG9	29.910451	98.31093	China	Asia	U	Geng
Ta0520_U	2019_M211_WGS	44.95	93.09	China	Asia	U	Nunn/ENA
Ta0521_S	AK34W	61.6	-149.11	United States	North America	S	Nunn/ENA
Ta0522_S	Ames22461	51.25	22.52	Poland	Europe	S	Nunn/ENA
Ta0523_W	Ames24499	44.82	20.47	Serbia	Europe	W	Nunn/ENA
Ta0524_W	Ames30982	41.73	-93.7	United States	North America	W	Nunn/ENA
Ta0525_W	Ames31003	40.7411	-105.4097	United States	North America	W	Nunn/ENA
Ta0526_U	GC211-67	N/A	#N/A			U	Nunn/ENA
Ta0527_U	MN-111	40.71	-74.01431	United States	North America	U	Nunn/ENA
Ta0528_S	MN108	45.39	-93.88	United States	North America	S	Nunn/ENA
Ta0529_U	MN112	39.7	-89.65	United States	North America	U	Nunn/ENA
Ta0530_M	MN136	44.43	-110.59	United States	North America	M	Nunn/ENA
Ta0531_S	Spring32	45.66459	-111.0485	United States	North America	S	Nunn/ENA
Ta0532_U	Tibet-2	29.64795	91.117	China	Asia	U	Nunn/ENA
Ta0533_U	TA_DE_01_02	48.540286	9.034686	Germany	Europe	U	Dario_PlosG
Ta0534_U	TA_DE_01_04	48.540286	9.034686	Germany	Europe	U	Dario_PlosG
Ta0535_U	TA_DE_01_06	48.540286	9.034686	Germany	Europe	U	Dario_PlosG
Ta0536_U	TA_DE_01_08	48.540286	9.034686	Germany	Europe	U	Dario_PlosG
Ta0537_U	TA_DE_01_10	48.540286	9.034686	Germany	Europe	U	Dario_PlosG
Ta0538_U	TA_DE_01_12	48.540286	9.034686	Germany	Europe	U	Dario_PlosG
Ta0539_U	TA_DE_02_02	47.8766732	8.427379	Germany	Europe	U	Dario_PlosG
Ta0540_U	TA_DE_02_05	47.8766732	8.427379	Germany	Europe	U	Dario_PlosG
Ta0541_U	TA_DE_02_07	47.8766732	8.427379	Germany	Europe	U	Dario_PlosG
Ta0542_U	TA_DE_02_08	47.8766732	8.427379	Germany	Europe	U	Dario_PlosG
Ta0543_U	TA_DE_02_10	47.8766732	8.427379	Germany	Europe	U	Dario_PlosG
Ta0544_U	TA_DE_02_12	47.8766732	8.427379	Germany	Europe	U	Dario_PlosG
Ta0545_U	TA_DE_03_01	47.9202121	8.434509	Germany	Europe	U	Dario_PlosG
Ta0546_U	TA_DE_03_04	47.9202121	8.434509	Germany	Europe	U	Dario_PlosG
Ta0547_U	TA_DE_03_06	47.9202121	8.434509	Germany	Europe	U	Dario_PlosG
Ta0548_U	TA_DE_03_08	47.9202121	8.434509	Germany	Europe	U	Dario_PlosG
Ta0549_U	TA_DE_03_10	47.9202121	8.434509	Germany	Europe	U	Dario_PlosG
Ta0550_U	TA_DE_03_12	47.9202121	8.434509	Germany	Europe	U	Dario_PlosG
Ta0551_U	TA_DE_04_01	48.2802594	8.837293	Germany	Europe	U	Dario_PlosG
Ta0552_U	TA_DE_04_03	48.2802594	8.837293	Germany	Europe	U	Dario_PlosG
Ta0553_U	TA_DE_04_05	48.2802594	8.837293	Germany	Europe	U	Dario_PlosG
Ta0554_U	TA_DE_04_07	48.2802594	8.837293	Germany	Europe	U	Dario_PlosG
Ta0555_U	TA_DE_04_10	48.2802594	8.837293	Germany	Europe	U	Dario_PlosG
Ta0556_U	TA_DE_04_12	48.2802594	8.837293	Germany	Europe	U	Dario_PlosG
Ta0557_U	TA_DE_06_01	48.4121117	8.8835621	Germany	Europe	U	Dario_PlosG
Ta0558_U	TA_DE_06_02	48.4121117	8.8835621	Germany	Europe	U	Dario_PlosG
Ta0559_U	TA_DE_06_03	48.4121117	8.8835621	Germany	Europe	U	Dario_PlosG
Ta0560_U	TA_DE_06_07	48.4121117	8.8835621	Germany	Europe	U	Dario_PlosG
Ta0561_U	TA_DE_06_09	48.4121117	8.8835621	Germany	Europe	U	Dario_PlosG
Ta0562_U	TA_DE_06_12	48.4121117	8.8835621	Germany	Europe	U	Dario_PlosG
Ta0563_U	TA_DE_07_03	48.3843302	8.7295661	Germany	Europe	U	Dario_PlosG
Ta0564_U	TA_DE_07_05	48.3843302	8.7295661	Germany	Europe	U	Dario_PlosG
Ta0565_U	TA_DE_07_06	48.3843302	8.7295661	Germany	Europe	U	Dario_PlosG
Ta0566_U	TA_DE_07_07	48.3843302	8.7295661	Germany	Europe	U	Dario_PlosG
Ta0567_U	TA_DE_07_08	48.3843302	8.7295661	Germany	Europe	U	Dario_PlosG
Ta0568_U	TA_DE_07_10	48.3843302	8.7295661	Germany	Europe	U	Dario_PlosG
Ta0569_U	TA_DE_08_01	48.3252288	8.6434947	Germany	Europe	U	Dario_PlosG
Ta0570_U	TA_DE_08_02	48.3252288	8.6434947	Germany	Europe	U	Dario_PlosG
Ta0571_U	TA_DE_08_05	48.3252288	8.6434947	Germany	Europe	U	Dario_PlosG
Ta0572_U	TA_DE_08_10	48.3252288	8.6434947	Germany	Europe	U	Dario_PlosG
Ta0573_U	TA_DE_09_01	51.5138186	11.9201814	Germany	Europe	U	Dario_PlosG
Ta0574_U	TA_DE_09_02	51.5138186	11.9201814	Germany	Europe	U	Dario_PlosG
Ta0575_U	TA_DE_09_06	51.5138186	11.9201814	Germany	Europe	U	Dario_PlosG
Ta0576_U	TA_DE_09_07	51.5138186	11.9201814	Germany	Europe	U	Dario_PlosG
Ta0577_U	TA_DE_09_09	51.5138186	11.9201814	Germany	Europe	U	Dario_PlosG
Ta0578_U	TA_DE_09_12	51.5138186	11.9201814	Germany	Europe	U	Dario_PlosG
Ta0579_U	TA_DE_10_01	51.5626351	11.7071825	Germany	Europe	U	Dario_PlosG
Ta0580_U	TA_DE_10_03	51.5626351	11.7071825	Germany	Europe	U	Dario_PlosG
Ta0581_U	TA_DE_10_05	51.5626351	11.7071825	Germany	Europe	U	Dario_PlosG
Ta0582_U	TA_DE_10_06	51.5626351	11.7071825	Germany	Europe	U	Dario_PlosG
Ta0583_U	TA_DE_10_08	51.5626351	11.7071825	Germany	Europe	U	Dario_PlosG
Ta0584_U	TA_DE_10_12	51.5626351	11.7071825	Germany	Europe	U	Dario_PlosG
Ta0585_U	TA_DE_11_04	51.540955	11.5963349	Germany	Europe	U	Dario_PlosG
Ta0586_U	TA_DE_11_07	51.540955	11.5963349	Germany	Europe	U	Dario_PlosG
Ta0587_U	TA_DE_11_08	51.540955	11.5963349	Germany	Europe	U	Dario_PlosG
Ta0588_U	TA_DE_11_09	51.540955	11.5963349	Germany	Europe	U	Dario_PlosG
Ta0589_U	TA_DE_11_11	51.540955	11.5963349	Germany	Europe	U	Dario_PlosG
Ta0590_U	TA_DE_11_12	51.540955	11.5963349	Germany	Europe	U	Dario_PlosG
Ta0591_U	TA_DE_12_01	51.5457637	11.9575064	Germany	Europe	U	Dario_PlosG
Ta0592_U	TA_DE_12_03	51.5457637	11.9575064	Germany	Europe	U	Dario_PlosG
Ta0593_U	TA_DE_12_05	51.5457637	11.9575064	Germany	Europe	U	Dario_PlosG
Ta0594_U	TA_DE_12_08	51.5457637	11.9575064	Germany	Europe	U	Dario_PlosG
Ta0595_U	TA_DE_12_10	51.5457637	11.9575064	Germany	Europe	U	Dario_PlosG
Ta0596_U	TA_DE_12_12	51.5457637	11.9575064	Germany	Europe	U	Dario_PlosG
Ta0597_U	TA_DE_13_01	51.6362233	11.9366542	Germany	Europe	U	Dario_PlosG
Ta0598_U	TA_DE_13_03	51.6362233	11.9366542	Germany	Europe	U	Dario_PlosG
Ta0599_U	TA_DE_13_06	51.6362233	11.9366542	Germany	Europe	U	Dario_PlosG
Ta0600_U	TA_DE_13_07	51.6362233	11.9366542	Germany	Europe	U	Dario_PlosG
Ta0601_U	TA_DE_13_11	51.6362233	11.9366542	Germany	Europe	U	Dario_PlosG
Ta0602_U	TA_DE_13_12	51.6362233	11.9366542	Germany	Europe	U	Dario_PlosG
Ta0603_U	TA_DE_14_01	51.7079562	12.0079172	Germany	Europe	U	Dario_PlosG
Ta0604_U	TA_DE_14_03	51.7079562	12.0079172	Germany	Europe	U	Dario_PlosG
Ta0605_U	TA_DE_14_04	51.7079562	12.0079172	Germany	Europe	U	Dario_PlosG
Ta0606_U	TA_DE_14_06	51.7079562	12.0079172	Germany	Europe	U	Dario_PlosG
Ta0607_U	TA_DE_14_10	51.7079562	12.0079172	Germany	Europe	U	Dario_PlosG
Ta0608_U	TA_DE_14_12	51.7079562	12.0079172	Germany	Europe	U	Dario_PlosG
Ta0609_U	TA_DE_15_01	52.015126	12.583979	Germany	Europe	U	Dario_PlosG
Ta0610_U	TA_DE_15_03	52.015126	12.583979	Germany	Europe	U	Dario_PlosG
Ta0611_U	TA_DE_15_04	52.015126	12.583979	Germany	Europe	U	Dario_PlosG
Ta0612_U	TA_DE_15_07	52.015126	12.583979	Germany	Europe	U	Dario_PlosG
Ta0613_U	TA_DE_15_10	52.015126	12.583979	Germany	Europe	U	Dario_PlosG
Ta0614_U	TA_DE_15_12	52.015126	12.583979	Germany	Europe	U	Dario_PlosG
Ta0615_U	TA_DE_16_01	51.8852458	12.393296	Germany	Europe	U	Dario_PlosG
Ta0616_U	TA_DE_16_03	51.8852458	12.393296	Germany	Europe	U	Dario_PlosG
Ta0617_U	TA_DE_16_04	51.8852458	12.393296	Germany	Europe	U	Dario_PlosG
Ta0618_U	TA_DE_16_06	51.8852458	12.393296	Germany	Europe	U	Dario_PlosG
Ta0619_U	TA_DE_16_07	51.8852458	12.393296	Germany	Europe	U	Dario_PlosG
Ta0620_U	TA_DE_16_09	51.8852458	12.393296	Germany	Europe	U	Dario_PlosG
Ta0621_U	TA_FR_01_01	43.8508071	3.282875	France	Europe	U	Dario_PlosG
Ta0622_U	TA_FR_01_04	43.8508071	3.282875	France	Europe	U	Dario_PlosG
Ta0623_U	TA_FR_01_06	43.8508071	3.282875	France	Europe	U	Dario_PlosG
Ta0624_U	TA_FR_01_08	43.8508071	3.282875	France	Europe	U	Dario_PlosG
Ta0625_U	TA_FR_01_09	43.8508071	3.282875	France	Europe	U	Dario_PlosG
Ta0626_U	TA_FR_02_07	44.2385639	3.1596174	France	Europe	U	Dario_PlosG
Ta0627_U	TA_FR_02_08	44.2385639	3.1596174	France	Europe	U	Dario_PlosG
Ta0628_U	TA_FR_02_10	44.2385639	3.1596174	France	Europe	U	Dario_PlosG
Ta0629_U	TA_FR_02_11	44.2385639	3.1596174	France	Europe	U	Dario_PlosG
Ta0630_U	TA_FR_03_01	44.628122	5.523118	France	Europe	U	Dario_PlosG
Ta0631_U	TA_FR_03_03	44.628122	5.523118	France	Europe	U	Dario_PlosG
Ta0632_U	TA_FR_03_06	44.628122	5.523118	France	Europe	U	Dario_PlosG
Ta0633_U	TA_FR_03_08	44.628122	5.523118	France	Europe	U	Dario_PlosG
Ta0634_U	TA_FR_03_09	44.628122	5.523118	France	Europe	U	Dario_PlosG
Ta0635_U	TA_FR_03_11	44.628122	5.523118	France	Europe	U	Dario_PlosG
Ta0636_U	TA_NL_01_03	51.9550616	5.6372513	Netherlands	Europe	U	Dario_PlosG
Ta0637_U	TA_NL_01_04	51.9550616	5.6372513	Netherlands	Europe	U	Dario_PlosG
Ta0638_U	TA_NL_01_06	51.9550616	5.6372513	Netherlands	Europe	U	Dario_PlosG
Ta0639_U	TA_NL_01_09	51.9550616	5.6372513	Netherlands	Europe	U	Dario_PlosG
Ta0640_U	TA_NL_01_10	51.9550616	5.6372513	Netherlands	Europe	U	Dario_PlosG
Ta0641_U	TA_NL_01_11	51.9550616	5.6372513	Netherlands	Europe	U	Dario_PlosG
Ta0642_U	TA_NL_02_05	52.0403204	5.5523601	Netherlands	Europe	U	Dario_PlosG
Ta0643_U	TA_NL_02_06	52.0403204	5.5523601	Netherlands	Europe	U	Dario_PlosG
Ta0644_U	TA_NL_02_08	52.0403204	5.5523601	Netherlands	Europe	U	Dario_PlosG
Ta0645_U	TA_NL_03_03	51.8861228	6.1316716	Netherlands	Europe	U	Dario_PlosG
Ta0646_U	TA_NL_03_04	51.8861228	6.1316716	Netherlands	Europe	U	Dario_PlosG
Ta0647_U	TA_NL_03_07	51.8861228	6.1316716	Netherlands	Europe	U	Dario_PlosG
Ta0648_U	TA_NL_03_08	51.8861228	6.1316716	Netherlands	Europe	U	Dario_PlosG
Ta0649_U	TA_NL_03_10	51.8861228	6.1316716	Netherlands	Europe	U	Dario_PlosG
Ta0650_U	TA_NL_03_11	51.8861228	6.1316716	Netherlands	Europe	U	Dario_PlosG
Ta0651_U	TA_SE_01_01	55.7224293	13.184996	Sweden	Europe	U	Dario_PlosG
Ta0652_U	TA_SE_01_02	55.7224293	13.184996	Sweden	Europe	U	Dario_PlosG
Ta0653_U	TA_SE_01_05	55.7224293	13.184996	Sweden	Europe	U	Dario_PlosG
Ta0654_U	TA_SE_01_06	55.7224293	13.184996	Sweden	Europe	U	Dario_PlosG
Ta0655_U	TA_SE_01_08	55.7224293	13.184996	Sweden	Europe	U	Dario_PlosG
Ta0656_U	TA_SE_01_09	55.7224293	13.184996	Sweden	Europe	U	Dario_PlosG
Ta0657_U	TA_SE_02_01	55.7316952	13.2524585	Sweden	Europe	U	Dario_PlosG
Ta0658_U	TA_SE_02_03	55.7316952	13.2524585	Sweden	Europe	U	Dario_PlosG
Ta0659_U	TA_SE_02_04	55.7316952	13.2524585	Sweden	Europe	U	Dario_PlosG
Ta0660_U	TA_SE_02_08	55.7316952	13.2524585	Sweden	Europe	U	Dario_PlosG
Ta0661_U	TA_SE_02_10	55.7316952	13.2524585	Sweden	Europe	U	Dario_PlosG
Ta0662_U	TA_SE_02_12	55.7316952	13.2524585	Sweden	Europe	U	Dario_PlosG
Ta0663_U	TA_SE_03_02	55.7729103	13.2571215	Sweden	Europe	U	Dario_PlosG
Ta0664_U	TA_SE_03_03	55.7729103	13.2571215	Sweden	Europe	U	Dario_PlosG
Ta0665_U	TA_SE_03_05	55.7729103	13.2571215	Sweden	Europe	U	Dario_PlosG
Ta0666_U	TA_SE_03_08	55.7729103	13.2571215	Sweden	Europe	U	Dario_PlosG
Ta0667_U	TA_SE_03_10	55.7729103	13.2571215	Sweden	Europe	U	Dario_PlosG
Ta0668_U	TA_SE_03_11	55.7729103	13.2571215	Sweden	Europe	U	Dario_PlosG
Ta0669_U	TA_SE_04_01	55.7483891	13.3845241	Sweden	Europe	U	Dario_PlosG
Ta0670_U	TA_SE_04_03	55.7483891	13.3845241	Sweden	Europe	U	Dario_PlosG
Ta0671_U	TA_SE_04_05	55.7483891	13.3845241	Sweden	Europe	U	Dario_PlosG
Ta0672_U	TA_SE_04_07	55.7483891	13.3845241	Sweden	Europe	U	Dario_PlosG
Ta0673_U	TA_SE_04_09	55.7483891	13.3845241	Sweden	Europe	U	Dario_PlosG
Ta0674_U	TA_SE_04_11	55.7483891	13.3845241	Sweden	Europe	U	Dario_PlosG
Ta0675_U	TA_SE_05_02	55.6372295	13.5000471	Sweden	Europe	U	Dario_PlosG
Ta0676_U	TA_SE_05_04	55.6372295	13.5000471	Sweden	Europe	U	Dario_PlosG
Ta0677_U	TA_SE_05_06	55.6372295	13.5000471	Sweden	Europe	U	Dario_PlosG
Ta0678_U	TA_SE_05_08	55.6372295	13.5000471	Sweden	Europe	U	Dario_PlosG
Ta0679_U	TA_SE_05_10	55.6372295	13.5000471	Sweden	Europe	U	Dario_PlosG
Ta0680_U	TA_SE_05_12	55.6372295	13.5000471	Sweden	Europe	U	Dario_PlosG
Ta0681_U	TA_SE_06_02	55.6676921	13.6234294	Sweden	Europe	U	Dario_PlosG
Ta0682_U	TA_SE_06_04	55.6676921	13.6234294	Sweden	Europe	U	Dario_PlosG
Ta0683_U	TA_SE_06_06	55.6676921	13.6234294	Sweden	Europe	U	Dario_PlosG
Ta0684_U	TA_SE_06_08	55.6676921	13.6234294	Sweden	Europe	U	Dario_PlosG
Ta0685_U	TA_SE_06_09	55.6676921	13.6234294	Sweden	Europe	U	Dario_PlosG
Ta0686_U	TA_SE_06_12	55.6676921	13.6234294	Sweden	Europe	U	Dario_PlosG
Ta0687_U	TA_SE_07_01	55.622051	13.835959	Sweden	Europe	U	Dario_PlosG
Ta0688_U	TA_SE_07_03	55.622051	13.835959	Sweden	Europe	U	Dario_PlosG
Ta0689_U	TA_SE_07_05	55.622051	13.835959	Sweden	Europe	U	Dario_PlosG
Ta0690_U	TA_SE_07_07	55.622051	13.835959	Sweden	Europe	U	Dario_PlosG
Ta0691_U	TA_SE_07_09	55.622051	13.835959	Sweden	Europe	U	Dario_PlosG
Ta0692_U	TA_SE_07_12	55.622051	13.835959	Sweden	Europe	U	Dario_PlosG
Ta0693_U	TA_SE_08_01	55.6085961	14.0608974	Sweden	Europe	U	Dario_PlosG
Ta0694_U	TA_SE_08_03	55.6085961	14.0608974	Sweden	Europe	U	Dario_PlosG
Ta0695_U	TA_SE_08_06	55.6085961	14.0608974	Sweden	Europe	U	Dario_PlosG
Ta0696_U	TA_SE_08_08	55.6085961	14.0608974	Sweden	Europe	U	Dario_PlosG
Ta0697_U	TA_SE_08_11	55.6085961	14.0608974	Sweden	Europe	U	Dario_PlosG
Ta0698_U	TA_SE_08_12	55.6085961	14.0608974	Sweden	Europe	U	Dario_PlosG
Ta0699_U	TA_SE_09_02	59.3695897	17.9951086	Sweden	Europe	U	Dario_PlosG
Ta0700_U	TA_SE_09_04	59.3695897	17.9951086	Sweden	Europe	U	Dario_PlosG
Ta0701_U	TA_SE_09_06	59.3695897	17.9951086	Sweden	Europe	U	Dario_PlosG
Ta0702_U	TA_SE_09_09	59.3695897	17.9951086	Sweden	Europe	U	Dario_PlosG
Ta0703_U	TA_SE_09_10	59.3695897	17.9951086	Sweden	Europe	U	Dario_PlosG
Ta0704_U	TA_SE_09_12	59.3695897	17.9951086	Sweden	Europe	U	Dario_PlosG
Ta0705_U	TA_SE_10_03	59.4340638	17.9218504	Sweden	Europe	U	Dario_PlosG
Ta0706_U	TA_SE_10_04	59.4340638	17.9218504	Sweden	Europe	U	Dario_PlosG
Ta0707_U	TA_SE_10_06	59.4340638	17.9218504	Sweden	Europe	U	Dario_PlosG
Ta0708_U	TA_SE_10_09	59.4340638	17.9218504	Sweden	Europe	U	Dario_PlosG
Ta0709_U	TA_SE_10_10	59.4340638	17.9218504	Sweden	Europe	U	Dario_PlosG
Ta0710_U	TA_SE_10_12	59.4340638	17.9218504	Sweden	Europe	U	Dario_PlosG
Ta0711_U	TA_SE_11_02	59.47732	17.85337	Sweden	Europe	U	Dario_PlosG
Ta0712_U	TA_SE_11_04	59.47732	17.85337	Sweden	Europe	U	Dario_PlosG
Ta0713_U	TA_SE_11_07	59.47732	17.85337	Sweden	Europe	U	Dario_PlosG
Ta0714_U	TA_SE_11_08	59.47732	17.85337	Sweden	Europe	U	Dario_PlosG
Ta0715_U	TA_SE_11_10	59.47732	17.85337	Sweden	Europe	U	Dario_PlosG
Ta0716_U	TA_SE_11_12	59.47732	17.85337	Sweden	Europe	U	Dario_PlosG
Ta0717_U	TA_SE_12_01	59.8191923	17.6535739	Sweden	Europe	U	Dario_PlosG
Ta0718_U	TA_SE_12_04	59.8191923	17.6535739	Sweden	Europe	U	Dario_PlosG
Ta0719_U	TA_SE_12_05	59.8191923	17.6535739	Sweden	Europe	U	Dario_PlosG
Ta0720_U	TA_SE_12_06	59.8191923	17.6535739	Sweden	Europe	U	Dario_PlosG
Ta0721_U	TA_SE_12_09	59.8191923	17.6535739	Sweden	Europe	U	Dario_PlosG
Ta0722_U	TA_SE_13_02	59.8447498	17.5101196	Sweden	Europe	U	Dario_PlosG
Ta0723_U	TA_SE_13_04	59.8447498	17.5101196	Sweden	Europe	U	Dario_PlosG
Ta0724_U	TA_SE_13_06	59.8447498	17.5101196	Sweden	Europe	U	Dario_PlosG
Ta0725_U	TA_SE_13_07	59.8447498	17.5101196	Sweden	Europe	U	Dario_PlosG
Ta0726_U	TA_SE_13_08	59.8447498	17.5101196	Sweden	Europe	U	Dario_PlosG
Ta0727_U	TA_SE_13_11	59.8447498	17.5101196	Sweden	Europe	U	Dario_PlosG
Ta0728_U	TA_SE_14_01	59.908915	17.599931	Sweden	Europe	U	Dario_PlosG
Ta0729_U	TA_SE_14_03	59.908915	17.599931	Sweden	Europe	U	Dario_PlosG
Ta0730_U	TA_SE_14_05	59.908915	17.599931	Sweden	Europe	U	Dario_PlosG
Ta0731_U	TA_SE_14_07	59.908915	17.599931	Sweden	Europe	U	Dario_PlosG
Ta0732_U	TA_SE_14_09	59.908915	17.599931	Sweden	Europe	U	Dario_PlosG
Ta0733_U	TA_SE_14_12	59.908915	17.599931	Sweden	Europe	U	Dario_PlosG
Ta0734_U	TA_SE_15_02	59.652574	17.6884701	Sweden	Europe	U	Dario_PlosG
Ta0735_U	TA_SE_15_05	59.652574	17.6884701	Sweden	Europe	U	Dario_PlosG
Ta0736_U	TA_SE_15_06	59.652574	17.6884701	Sweden	Europe	U	Dario_PlosG
Ta0737_U	TA_SE_15_09	59.652574	17.6884701	Sweden	Europe	U	Dario_PlosG
Ta0738_U	TA_SE_15_10	59.652574	17.6884701	Sweden	Europe	U	Dario_PlosG
Ta0739_U	TA_SE_15_11	59.652574	17.6884701	Sweden	Europe	U	Dario_PlosG
