## Supplemental Table 2 for "Population and adaptation history of 739 *Thlaspi arvense* natural accessions"

	SNPs	INDELs
Total Number	5,428,817	3,375,371
Intergenic	4,880,730	2,705,559
Exon	211,466	64,697
Intron	263,320	329,577
Splicing	18,980	24,782
5' UTR	25,319	33,322
3' UTR	39,570	51,413
Predicted High Impact	3,956	46,510
Predicted Moderate Impact	107,219	21,223
Predicted Low Impact	122,247	20,680
